# Synthetic coevolution reveals adaptive mutational trajectories of neutralizing antibodies and SARS-CoV-2

**DOI:** 10.1101/2024.03.28.587189

**Authors:** Roy A. Ehling, Mason Minot, Max D. Overath, Daniel J. Sheward, Jiami Han, Beichen Gao, Joseph M. Taft, Margarita Pertseva, Cédric R. Weber, Lester Frei, Thomas Bikias, Ben Murrell, Sai T. Reddy

**Author notes:** Equal contribution (Roy A. Ehling, Mason Minot).

## Abstract

The Covid-19 pandemic showcases a coevolutionary race between the human immune system and SARS-CoV-2, mirroring the Red Queen hypothesis of evolutionary biology. The immune system generates neutralizing antibodies targeting the SARS-CoV-2 spike protein’s receptor binding domain (RBD), crucial for host cell invasion, while the virus evolves to evade antibody recognition. Here, we establish a synthetic coevolution system combining high-throughput screening of antibody and RBD variant libraries with protein mutagenesis, surface display, and deep sequencing. Additionally, we train a protein language machine learning model that predicts antibody escape to RBD variants. Synthetic coevolution reveals antagonistic and compensatory mutational trajectories of neutralizing antibodies and SARS-CoV-2 variants, enhancing the understanding of this evolutionary conflict.
