## Supplementary material for "Synthetic coevolution reveals adaptive mutational trajectories of neutralizing antibodies and SARS-CoV-2": Table_S3_aggregate_metrics.csv

Model	Dataset	MCC Full	MCC Head	MCC Mid	MCC Tail	Synthetic Variants MCC	Natural Variants MCC	F1 Micro Full	F1 Micro Head	F1 Micro Mid	F1 Micro Tail	F1 Macro Full	F1 Micro Full	F1 Weighted Full	Hamming Macro Full	Hamming Micro Full	Hamming Weighted Full	Jaccard Macro Full	Jaccard Micro Full	Jaccard Weighted Full
CNN	ED 3	0.64 ± 0.05	0.58 ± 0.08	0.75 ± 0.02	0.51 ± 0.04	0.82 ± 0.02	0.37 ± 0.03	0.74 ± 0.03	0.72 ± 0.05	0.83 ± 0.01	0.56 ± 0.04	0.63 ± 0.01	0.74 ± 0.03	0.77 ± 0.01	0.13 ± 0.0	0.15 ± 0.02	0.13 ± 0.01	0.54 ± 0.01	0.58 ± 0.04	0.68 ± 0.01
Logistic Regression	ED 3	0.69 ± 0.0	0.68 ± 0.0	0.71 ± 0.0	0.58 ± 0.01	0.65 ± 0.0	0.59 ± 0.0	0.72 ± 0.0	0.73 ± 0.0	0.78 ± 0.0	0.56 ± 0.02	0.45 ± 0.0	0.72 ± 0.0	0.68 ± 0.0	0.18 ± 0.0	0.12 ± 0.0	0.17 ± 0.0	0.37 ± 0.0	0.57 ± 0.0	0.57 ± 0.0
RBD-pLM	ED 3	0.8 ± 0.01	0.82 ± 0.01	0.81 ± 0.02	0.65 ± 0.01	0.84 ± 0.01	0.75 ± 0.0	0.84 ± 0.01	0.87 ± 0.01	0.87 ± 0.02	0.68 ± 0.01	0.68 ± 0.01	0.84 ± 0.01	0.82 ± 0.01	0.09 ± 0.0	0.08 ± 0.0	0.1 ± 0.01	0.6 ± 0.01	0.73 ± 0.01	0.73 ± 0.01
Transformer	ED 3	0.75 ± 0.0	0.76 ± 0.01	0.79 ± 0.01	0.59 ± 0.03	0.79 ± 0.02	0.7 ± 0.06	0.8 ± 0.0	0.82 ± 0.01	0.85 ± 0.01	0.61 ± 0.04	0.61 ± 0.01	0.8 ± 0.0	0.77 ± 0.0	0.13 ± 0.01	0.1 ± 0.0	0.13 ± 0.0	0.52 ± 0.01	0.67 ± 0.0	0.67 ± 0.0
pLM Only	ED 3	0.71 ± 0.0	0.74 ± 0.0	0.75 ± 0.0	0.44 ± 0.0	0.8 ± 0.0	0.45 ± 0.0	0.76 ± 0.0	0.8 ± 0.0	0.82 ± 0.0	0.48 ± 0.0	0.62 ± 0.0	0.76 ± 0.0	0.74 ± 0.0	0.13 ± 0.0	0.11 ± 0.0	0.15 ± 0.0	0.53 ± 0.0	0.61 ± 0.0	0.63 ± 0.0
CNN	ED 10	0.87 ± 0.01	0.91 ± 0.01	0.78 ± 0.01	0.85 ± 0.01	0.88 ± 0.03	0.55 ± 0.09	0.92 ± 0.0	0.96 ± 0.0	0.84 ± 0.01	0.88 ± 0.02	0.54 ± 0.02	0.92 ± 0.0	0.92 ± 0.01	0.33 ± 0.01	0.06 ± 0.0	0.05 ± 0.0	0.48 ± 0.02	0.86 ± 0.01	0.86 ± 0.01
Logistic Regression	ED 10	0.75 ± 0.0	0.84 ± 0.0	0.57 ± 0.0	0.54 ± 0.01	0.88 ± 0.0	0.71 ± 0.0	0.83 ± 0.0	0.91 ± 0.0	0.62 ± 0.01	0.53 ± 0.01	0.37 ± 0.0	0.83 ± 0.0	0.78 ± 0.0	0.36 ± 0.0	0.13 ± 0.0	0.1 ± 0.0	0.32 ± 0.0	0.7 ± 0.0	0.7 ± 0.0
RBD-pLM	ED 10	0.91 ± 0.0	0.94 ± 0.0	0.83 ± 0.01	0.92 ± 0.0	0.88 ± 0.01	0.75 ± 0.0	0.95 ± 0.0	0.97 ± 0.0	0.88 ± 0.01	0.94 ± 0.0	0.6 ± 0.01	0.95 ± 0.0	0.94 ± 0.0	0.3 ± 0.02	0.04 ± 0.0	0.04 ± 0.0	0.55 ± 0.01	0.9 ± 0.0	0.9 ± 0.01
Transformer	ED 10	0.9 ± 0.0	0.93 ± 0.0	0.82 ± 0.01	0.91 ± 0.01	0.92 ± 0.01	0.75 ± 0.02	0.94 ± 0.0	0.97 ± 0.0	0.87 ± 0.01	0.93 ± 0.0	0.58 ± 0.01	0.94 ± 0.0	0.94 ± 0.0	0.3 ± 0.0	0.05 ± 0.0	0.04 ± 0.0	0.53 ± 0.01	0.89 ± 0.0	0.9 ± 0.0
pLM Only	ED 10	0.84 ± 0.0	0.9 ± 0.0	0.73 ± 0.0	0.74 ± 0.0	0.91 ± 0.0	0.45 ± 0.0	0.9 ± 0.0	0.95 ± 0.0	0.8 ± 0.0	0.78 ± 0.0	0.49 ± 0.0	0.9 ± 0.0	0.89 ± 0.0	0.33 ± 0.0	0.08 ± 0.0	0.06 ± 0.0	0.43 ± 0.0	0.82 ± 0.0	0.82 ± 0.0
CNN	Full Data	0.91 ± 0.0	0.93 ± 0.0	0.83 ± 0.02	0.87 ± 0.01	0.88 ± 0.03	0.51 ± 0.04	0.93 ± 0.0	0.96 ± 0.0	0.85 ± 0.02	0.87 ± 0.01	0.89 ± 0.01	0.93 ± 0.0	0.93 ± 0.0	0.03 ± 0.0	0.03 ± 0.0	0.04 ± 0.0	0.81 ± 0.01	0.88 ± 0.01	0.88 ± 0.01
Logistic Regression	Full Data	0.86 ± 0.0	0.9 ± 0.0	0.67 ± 0.0	0.76 ± 0.0	0.87 ± 0.0	0.7 ± 0.02	0.89 ± 0.0	0.94 ± 0.0	0.67 ± 0.0	0.75 ± 0.0	0.77 ± 0.0	0.89 ± 0.0	0.87 ± 0.0	0.05 ± 0.0	0.06 ± 0.0	0.05 ± 0.0	0.69 ± 0.0	0.8 ± 0.0	0.8 ± 0.0
RBD-pLM	Full Data	0.94 ± 0.0	0.94 ± 0.0	0.89 ± 0.0	0.9 ± 0.0	0.92 ± 0.02	0.74 ± 0.02	0.95 ± 0.0	0.97 ± 0.0	0.9 ± 0.0	0.91 ± 0.0	0.92 ± 0.0	0.95 ± 0.0	0.95 ± 0.0	0.02 ± 0.0	0.03 ± 0.0	0.03 ± 0.0	0.86 ± 0.0	0.91 ± 0.0	0.91 ± 0.0
Transformer	Full Data	0.93 ± 0.0	0.94 ± 0.0	0.87 ± 0.0	0.89 ± 0.0	0.89 ± 0.03	0.71 ± 0.04	0.95 ± 0.0	0.97 ± 0.0	0.89 ± 0.0	0.9 ± 0.0	0.91 ± 0.0	0.95 ± 0.0	0.95 ± 0.0	0.02 ± 0.0	0.03 ± 0.0	0.03 ± 0.0	0.85 ± 0.0	0.9 ± 0.0	0.9 ± 0.0
pLM Only	Full Data	0.9 ± 0.0	0.92 ± 0.0	0.79 ± 0.0	0.86 ± 0.0	0.93 ± 0.0	0.38 ± 0.0	0.93 ± 0.0	0.96 ± 0.0	0.81 ± 0.0	0.87 ± 0.0	0.88 ± 0.0	0.93 ± 0.0	0.92 ± 0.0	0.03 ± 0.0	0.04 ± 0.0	0.04 ± 0.0	0.81 ± 0.0	0.86 ± 0.0	0.87 ± 0.0
