## Supplementary material for "Synthetic coevolution reveals adaptive mutational trajectories of neutralizing antibodies and SARS-CoV-2": Table_S4_mcc_per_target.csv

Model	Dataset	2C08wt	2C08a	2C08b	2C08d	2C08O	87wt	87a	87b	87d	555wt	555a	555d	33wt	33a	33b	33d	33O	50wt	50a	50b	50d	16wt	16a	16d	64wt	64a	64b	64d	82wt	82a	82b	82O	A23581	GR32A4	LY1404	S2E12	S2H97	S309	ACE2
CNN	ED 3	0.64 ± 0.03	0.82 ± 0.02	0.12 ± 0.01	0.8 ± 0.02	0.17 ± 0.01	0.77 ± 0.02	0.94 ± 0.0	0.78 ± 0.02	0.62 ± 0.03	0.83 ± 0.03	0.95 ± 0.0	0.5 ± 0.02	0.52 ± 0.03	0.95 ± 0.01	0.26 ± 0.02	0.7 ± 0.02	0.14 ± 0.02	0.9 ± 0.0	0.08 ± 0.02	0.71 ± 0.07	0.53 ± 0.01	0.76 ± 0.04	0.96 ± 0.01	0.54 ± 0.07	0.72 ± 0.05	0.39 ± 0.02	0.5 ± 0.06	0.56 ± 0.12	0.74 ± 0.04	0.9 ± 0.01	0.77 ± 0.03	0.39 ± 0.06	0.05 ± 0.07	0.0 ± 0.0	0.8 ± 0.04	0.0 ± 0.0	0.0 ± 0.0	0.0 ± 0.0	0.2 ± 0.04
Logistic Regression	ED 3	0.26 ± 0.0	0.28 ± 0.04	0.04 ± 0.0	0.22 ± 0.01	0.01 ± 0.01	0.37 ± 0.0	0.93 ± 0.0	0.73 ± 0.0	0.17 ± 0.0	0.75 ± 0.0	0.93 ± 0.0	0.17 ± 0.0	0.44 ± 0.0	0.94 ± 0.0	0.22 ± 0.0	0.27 ± 0.0	0.0 ± 0.0	0.9 ± 0.0	-0.08 ± 0.0	0.79 ± 0.0	0.48 ± 0.0	0.66 ± 0.0	0.94 ± 0.0	0.38 ± 0.0	0.57 ± 0.0	0.0 ± 0.0	0.18 ± 0.01	0.42 ± 0.01	0.63 ± 0.0	0.84 ± 0.0	0.71 ± 0.0	0.51 ± 0.02	0.0 ± 0.0	0.0 ± 0.0	0.71 ± 0.0	0.0 ± 0.0	0.0 ± 0.0	0.0 ± 0.0	0.17 ± 0.0
RBD-pLM	ED 3	0.72 ± 0.02	0.92 ± 0.02	0.19 ± 0.02	0.85 ± 0.01	0.29 ± 0.02	0.82 ± 0.0	0.96 ± 0.0	0.87 ± 0.06	0.74 ± 0.03	0.89 ± 0.01	0.96 ± 0.0	0.54 ± 0.02	0.69 ± 0.03	0.95 ± 0.0	0.51 ± 0.06	0.67 ± 0.07	0.36 ± 0.04	0.9 ± 0.0	0.15 ± 0.01	0.77 ± 0.03	0.55 ± 0.01	0.71 ± 0.03	0.98 ± 0.0	0.68 ± 0.05	0.74 ± 0.03	0.71 ± 0.01	0.48 ± 0.03	0.7 ± 0.04	0.79 ± 0.02	0.93 ± 0.01	0.81 ± 0.0	0.5 ± 0.02	0.14 ± 0.05	0.22 ± 0.06	0.85 ± 0.09	0.01 ± 0.01	0.09 ± 0.04	0.12 ± 0.04	0.49 ± 0.01
Transformer	ED 3	0.62 ± 0.08	0.85 ± 0.03	0.15 ± 0.0	0.66 ± 0.02	0.17 ± 0.0	0.7 ± 0.07	0.95 ± 0.01	0.78 ± 0.02	0.53 ± 0.05	0.79 ± 0.01	0.95 ± 0.01	0.32 ± 0.12	0.58 ± 0.09	0.95 ± 0.0	0.34 ± 0.02	0.41 ± 0.15	0.06 ± 0.13	0.9 ± 0.0	0.12 ± 0.01	0.82 ± 0.01	0.53 ± 0.01	0.72 ± 0.01	0.98 ± 0.0	0.58 ± 0.03	0.66 ± 0.03	0.65 ± 0.02	0.45 ± 0.03	0.58 ± 0.04	0.71 ± 0.02	0.91 ± 0.02	0.81 ± 0.01	0.42 ± 0.12	0.05 ± 0.03	0.0 ± 0.0	0.89 ± 0.05	0.0 ± 0.0	0.0 ± 0.0	0.0 ± 0.0	0.4 ± 0.02
pLM Only	ED 3	0.63 ± 0.0	0.83 ± 0.0	0.14 ± 0.0	0.78 ± 0.0	0.13 ± 0.0	0.74 ± 0.0	0.95 ± 0.0	0.83 ± 0.0	0.72 ± 0.0	0.81 ± 0.0	0.93 ± 0.0	0.55 ± 0.0	0.51 ± 0.0	0.96 ± 0.0	0.37 ± 0.0	0.77 ± 0.0	0.09 ± 0.0	0.9 ± 0.0	-0.04 ± 0.0	0.84 ± 0.0	0.51 ± 0.0	0.73 ± 0.0	0.97 ± 0.0	0.41 ± 0.0	0.58 ± 0.0	0.41 ± 0.0	0.44 ± 0.0	0.5 ± 0.0	0.64 ± 0.0	0.9 ± 0.0	0.8 ± 0.0	0.37 ± 0.0	0.37 ± 0.0	0.01 ± 0.0	0.66 ± 0.0	-0.02 ± 0.0	-0.01 ± 0.0	0.09 ± 0.0	0.45 ± 0.0
CNN	ED 10	-0.21 ± 0.1	0.0 ± 0.0	0.7 ± 0.04	0.0 ± 0.0	0.72 ± 0.02	0.91 ± 0.02	-0.03 ± 0.47	0.83 ± 0.01	0.0 ± 0.0	0.89 ± 0.03	-0.5 ± 0.14	0.0 ± 0.0	0.83 ± 0.02	0.0 ± 0.0	0.76 ± 0.03	0.0 ± 0.0	0.79 ± 0.02	0.66 ± 0.06	0.0 ± 0.0	0.55 ± 0.01	0.0 ± 0.0	0.66 ± 0.05	0.0 ± 0.0	0.0 ± 0.0	0.69 ± 0.04	0.0 ± 0.0	0.83 ± 0.01	0.0 ± 0.0	0.79 ± 0.02	0.0 ± 0.0	0.76 ± 0.01	0.84 ± 0.03	0.82 ± 0.03	0.88 ± 0.02	0.98 ± 0.0	0.83 ± 0.04	0.88 ± 0.02	0.88 ± 0.01	0.73 ± 0.01
Logistic Regression	ED 10	0.0 ± 0.0	0.0 ± 0.0	0.2 ± 0.01	0.0 ± 0.0	0.27 ± 0.02	0.74 ± 0.0	0.0 ± 0.0	0.81 ± 0.0	0.0 ± 0.0	0.67 ± 0.0	-0.36 ± 0.0	0.0 ± 0.0	0.75 ± 0.0	0.0 ± 0.0	0.47 ± 0.01	0.0 ± 0.0	0.51 ± 0.01	0.22 ± 0.0	0.0 ± 0.0	0.02 ± 0.0	0.0 ± 0.0	0.54 ± 0.0	0.0 ± 0.0	0.0 ± 0.0	0.6 ± 0.01	0.0 ± 0.0	0.8 ± 0.0	0.0 ± 0.0	0.74 ± 0.0	0.0 ± 0.0	0.55 ± 0.0	0.66 ± 0.0	0.79 ± 0.01	0.35 ± 0.02	0.98 ± 0.0	0.65 ± 0.01	0.57 ± 0.03	0.58 ± 0.01	0.42 ± 0.01
RBD-pLM	ED 10	-0.39 ± 0.08	0.0 ± 0.0	0.8 ± 0.01	0.0 ± 0.0	0.77 ± 0.0	0.94 ± 0.0	0.58 ± 0.0	0.88 ± 0.0	0.0 ± 0.0	0.95 ± 0.01	-0.58 ± 0.0	0.0 ± 0.0	0.88 ± 0.01	0.0 ± 0.0	0.87 ± 0.0	0.0 ± 0.0	0.84 ± 0.0	0.78 ± 0.01	0.0 ± 0.0	0.62 ± 0.02	0.0 ± 0.0	0.81 ± 0.02	0.0 ± 0.0	0.0 ± 0.0	0.79 ± 0.02	0.0 ± 0.0	0.87 ± 0.0	0.0 ± 0.0	0.86 ± 0.01	0.0 ± 0.0	0.82 ± 0.01	0.91 ± 0.0	0.84 ± 0.02	0.94 ± 0.0	0.98 ± 0.0	0.93 ± 0.02	0.94 ± 0.01	0.94 ± 0.0	0.78 ± 0.01
Transformer	ED 10	-0.19 ± 0.22	0.0 ± 0.0	0.79 ± 0.01	0.0 ± 0.0	0.76 ± 0.0	0.93 ± 0.0	0.21 ± 0.45	0.86 ± 0.0	0.0 ± 0.0	0.94 ± 0.0	-0.53 ± 0.11	0.0 ± 0.0	0.89 ± 0.0	0.0 ± 0.0	0.87 ± 0.0	0.0 ± 0.0	0.81 ± 0.01	0.76 ± 0.0	0.0 ± 0.0	0.6 ± 0.01	0.0 ± 0.0	0.81 ± 0.02	0.0 ± 0.0	0.0 ± 0.0	0.77 ± 0.01	0.0 ± 0.0	0.87 ± 0.0	0.0 ± 0.0	0.85 ± 0.01	0.0 ± 0.0	0.79 ± 0.02	0.88 ± 0.02	0.87 ± 0.0	0.93 ± 0.01	0.98 ± 0.0	0.92 ± 0.01	0.94 ± 0.0	0.93 ± 0.01	0.75 ± 0.01
pLM Only	ED 10	0.0 ± 0.0	0.0 ± 0.0	0.62 ± 0.0	0.0 ± 0.0	0.69 ± 0.0	0.88 ± 0.0	0.0 ± 0.0	0.83 ± 0.0	0.0 ± 0.0	0.83 ± 0.0	-0.17 ± 0.0	0.0 ± 0.0	0.85 ± 0.0	0.0 ± 0.0	0.76 ± 0.0	0.0 ± 0.0	0.7 ± 0.0	0.61 ± 0.0	0.0 ± 0.0	0.43 ± 0.0	0.0 ± 0.0	0.72 ± 0.0	0.0 ± 0.0	0.0 ± 0.0	0.62 ± 0.0	0.0 ± 0.0	0.84 ± 0.0	0.0 ± 0.0	0.77 ± 0.0	0.0 ± 0.0	0.74 ± 0.0	0.82 ± 0.0	0.87 ± 0.0	0.81 ± 0.0	0.98 ± 0.0	0.61 ± 0.0	0.79 ± 0.0	0.76 ± 0.0	0.64 ± 0.0
CNN	Full Data	0.78 ± 0.01	0.86 ± 0.02	0.55 ± 0.02	0.88 ± 0.01	0.66 ± 0.01	0.9 ± 0.01	0.94 ± 0.01	0.95 ± 0.0	0.9 ± 0.02	0.95 ± 0.0	0.96 ± 0.0	0.93 ± 0.01	0.9 ± 0.01	0.92 ± 0.0	0.76 ± 0.01	0.9 ± 0.0	0.72 ± 0.02	0.94 ± 0.0	0.89 ± 0.0	0.86 ± 0.0	0.81 ± 0.01	0.9 ± 0.01	0.95 ± 0.0	0.91 ± 0.0	0.92 ± 0.0	0.56 ± 0.04	0.82 ± 0.01	0.93 ± 0.0	0.93 ± 0.0	0.96 ± 0.01	0.9 ± 0.0	0.89 ± 0.01	0.91 ± 0.01	0.88 ± 0.01	0.99 ± 0.0	0.91 ± 0.02	0.92 ± 0.01	0.84 ± 0.01	0.77 ± 0.03
Logistic Regression	Full Data	0.53 ± 0.0	0.4 ± 0.04	0.27 ± 0.01	0.81 ± 0.0	0.41 ± 0.01	0.84 ± 0.0	0.93 ± 0.0	0.93 ± 0.0	0.8 ± 0.02	0.93 ± 0.0	0.93 ± 0.01	0.86 ± 0.0	0.86 ± 0.0	0.89 ± 0.0	0.63 ± 0.01	0.87 ± 0.0	0.63 ± 0.0	0.9 ± 0.0	0.63 ± 0.02	0.81 ± 0.0	0.67 ± 0.01	0.88 ± 0.0	0.94 ± 0.0	0.85 ± 0.0	0.88 ± 0.0	0.0 ± 0.0	0.76 ± 0.0	0.85 ± 0.0	0.9 ± 0.0	0.91 ± 0.0	0.85 ± 0.0	0.83 ± 0.0	0.9 ± 0.0	0.74 ± 0.01	0.98 ± 0.0	0.87 ± 0.0	0.77 ± 0.01	0.77 ± 0.01	0.43 ± 0.01
RBD-pLM	Full Data	0.86 ± 0.01	0.93 ± 0.0	0.63 ± 0.01	0.93 ± 0.01	0.7 ± 0.0	0.92 ± 0.0	0.96 ± 0.0	0.96 ± 0.0	0.93 ± 0.0	0.96 ± 0.0	0.97 ± 0.0	0.95 ± 0.0	0.93 ± 0.0	0.92 ± 0.0	0.8 ± 0.0	0.93 ± 0.0	0.79 ± 0.0	0.95 ± 0.0	0.94 ± 0.0	0.89 ± 0.0	0.85 ± 0.0	0.92 ± 0.0	0.97 ± 0.0	0.93 ± 0.0	0.93 ± 0.0	0.74 ± 0.01	0.87 ± 0.0	0.95 ± 0.01	0.94 ± 0.0	0.97 ± 0.0	0.92 ± 0.0	0.92 ± 0.0	0.95 ± 0.0	0.91 ± 0.0	0.99 ± 0.0	0.95 ± 0.01	0.95 ± 0.0	0.89 ± 0.0	0.86 ± 0.0
Transformer	Full Data	0.83 ± 0.0	0.92 ± 0.0	0.61 ± 0.01	0.93 ± 0.01	0.68 ± 0.01	0.91 ± 0.0	0.95 ± 0.0	0.95 ± 0.0	0.92 ± 0.0	0.96 ± 0.0	0.97 ± 0.0	0.95 ± 0.0	0.92 ± 0.0	0.92 ± 0.01	0.79 ± 0.0	0.92 ± 0.0	0.77 ± 0.0	0.95 ± 0.0	0.92 ± 0.0	0.88 ± 0.0	0.85 ± 0.01	0.92 ± 0.0	0.96 ± 0.0	0.91 ± 0.01	0.93 ± 0.0	0.68 ± 0.02	0.86 ± 0.0	0.95 ± 0.0	0.94 ± 0.0	0.97 ± 0.0	0.91 ± 0.0	0.92 ± 0.0	0.95 ± 0.0	0.91 ± 0.01	0.99 ± 0.0	0.94 ± 0.01	0.95 ± 0.0	0.88 ± 0.0	0.84 ± 0.01
pLM Only	Full Data	0.71 ± 0.0	0.88 ± 0.0	0.55 ± 0.0	0.87 ± 0.0	0.61 ± 0.0	0.89 ± 0.0	0.95 ± 0.0	0.94 ± 0.0	0.91 ± 0.0	0.94 ± 0.0	0.97 ± 0.0	0.95 ± 0.0	0.9 ± 0.0	0.9 ± 0.0	0.76 ± 0.0	0.92 ± 0.0	0.72 ± 0.0	0.94 ± 0.0	0.86 ± 0.0	0.86 ± 0.0	0.82 ± 0.0	0.9 ± 0.0	0.95 ± 0.0	0.89 ± 0.0	0.91 ± 0.0	0.43 ± 0.0	0.82 ± 0.0	0.93 ± 0.0	0.91 ± 0.0	0.96 ± 0.0	0.89 ± 0.0	0.88 ± 0.0	0.93 ± 0.0	0.9 ± 0.0	0.99 ± 0.0	0.94 ± 0.0	0.93 ± 0.0	0.86 ± 0.0	0.68 ± 0.0
